# Genetic Structure and Diversity of Amaranth Populations across Multi-Environmental Sites in Burkina Faso Revealed by Simple Sequence Repeats (SSRs) and Genotyping-by-Sequencing (GBS)

**DOI:** 10.64898/2026.01.09.697177

**Authors:** T. Tenhola-Roininen, O. Bitz, L. Bitz, S. Kankaanpää, S. Rokka, Z. Kiebre, K.R. Nanema, H. El Bilali, V.-M. Rokka

## Abstract

The genus *Amaranthus* L. (Amaranthaceae) comprises 70–80 species, including leafy vegetables, pseudocereals, ornamentals, and weedy forms, and is widely distributed across tropical and temperate regions. Despite its nutritional and agronomic importance, the taxonomy of *Amaranthus* remains challenging due to extensive phenotypic plasticity, sporadic hybridization, and limited diagnostic traits. In Burkina Faso, three species (*A. cruentus, A. hypochondriacus*, and *A. dubius*) are commonly cultivated, displaying considerable morphological variability and forming seven distinct morphotypes. To better understand the genetic diversity and population structure of West African *Amaranthus*, we analyzed accessions from multi-environmental sites in Burkina Faso using both simple sequence repeat (SSR) markers and genotyping-by-sequencing (GBS). SSR-based STRUCTURE analysis revealed a pronounced ΔK peak at K = 2, indicating two major genetic groups, with additional substructure at K = 4. Principal Coordinates Analysis confirmed species-level separation and morphotype-based clustering, while bar plots from STRUCTURE analysis highlighted admixture among several accessions. Complementary GBS analysis provided higher-resolution insights, partitioning species into multiple sub-clusters, detecting introgression, and linking genetic differentiation to morphological traits such as leaf shape, pigmentation, and inflorescence type. These findings are consistent with previous studies in Burkina Faso that reported both major genetic groups and significant morphological diversity. Together, SSR and GBS analyses underscore the multilayered nature of *Amaranthus* diversity, with SSRs capturing broad population subdivision and GBS refining fine-scale structure. This dual approach provides a robust framework for conservation of genetic resources and for genomics-assisted breeding aimed at exploiting heterosis, preserving unique alleles, and developing resilient varieties to enhance food and nutrition security in sub-Saharan Africa.
