## Supplemental Table 1 for "Genetic Structure and Diversity of Amaranth Populations across Multi-Environmental Sites in Burkina Faso Revealed by Simple Sequence Repeats (SSRs) and Genotyping-by-Sequencing (GBS)"

### Sheet: Taul1
Code	Country	Collection area	Climatic zones	Species	Morphotype	Inflorescence	Leaf shape	Analysed in the microsatellite study	Analysed in the GBS study
AKERI	Wolveg	…		….	…	purple and corymb	lanceolate	x	X		Not analysed
IP5_SEL	Wolveg	…		….	…	purple and corymb	lanceolate	x	X
KONG4	Burkina Faso	Bam	Sahelian zone	A. cruentus	Green	Green and grappe	Lanceolate	x	X
KONG5	Burkina Faso	Bam	Sahelian zone	A. cruentus	Green	Green and grappe	Lanceolate	x	X
KONG6	Burkina Faso	Bam	Sahelian zone	A. cruentus	Green	green and grappe	Lanceolate	x	X
VFLG	Burkina Faso	Bam	Sahelian zone	A. cruentus	Green	Green and grappe	Lanceolate	x	X
KOMB2	Burkina Faso	Bazèga	Sudano-Sahelian zone	A. cruentus	Green	Green and grappe	Lanceolate	x	X
KOMB3	Burkina Faso	Bazèga	Sudano-Sahelian zone	A. dubius	Dark green	Branched spike-shaped	Oval	x	X
PEL	Burkina Faso	Boulkiemdé	Sudano-Sahelian zone	….	…	…	…	x
PLBI	Burkina Faso	Boulkiemdé	Sudano-Sahelian zone	…	…	…	…	x	X
BOB11	Burkina Faso	Houet	Sudanese zone	A. cruentus	Violet	Violet and grappe	Lanceolate	x	X
BOB12	Burkina Faso	Houet	Sudanese zone	A. cruentus	Violet	Violet and grappe	Lanceolate	x	X
BOB4	Burkina Faso	Houet	Sudanese zone	A. hypochondriacus	Light green	Green and Corymb	Oval lanceolate	x	X
BOB5	Burkina Faso	Houet	Sudanese zone	A. cruentus	Green-violet	Violet and grappe	Lanceolate	x	X
Light green	Burkina Faso	Houet	Sudanese zone	A. hypochondriacus	Light green	Green and Corymb	Oval lanceolate	x	X
VBPC	Burkina Faso	Houet	Sudanese zone	A. hypochondriacus	Light green	Green and Corymb	Oval lanceolate	x	X
VBPC	Burkina Faso	Houet	Sudanese zone	A. hypochondriacus	Dark green	Green and Corymb	Oval lanceolate	x	X
VIE	Burkina Faso	Houet	Sudanese zone	A. cruentus	Violet	branched spike-shaped	Lanceolate		X
VIOLET1	Burkina Faso	Houet	Sudanese zone	A. cruentus	Violet	Violet and grappe	Lanceolate	x	X
VIOLET2	Burkina Faso	Houet	Sudanese zone	A. cruentus	Violet	Violet and grappe	Lanceolate	x	X
VSB	Burkina Faso	Houet	Sudanese zone	A. hypochondriacus	Dark green	Green and Corymb	Oval lanceolate	x	X
VSFL Noir	Burkina Faso	Houet	Sudanese zone	A. hypochondriacus	Dark green	Green and Corymb	Oval lanceolate	x	X
VSFL Blanc	Burkina Faso	Houet	Sudanese zone	A. hypochondriacus	Dark green	Green and Corymb	Oval lanceolate	x	X
FVTV	Burkina Faso	Kadiogo	Sudano-Sahelian zone	A. cruentus	Green	Green and grappe	Lanceolate	x	x
KAD11	Burkina Faso	Kadiogo	Sudano-Sahelian zone	A. cruentus	Green	Green and grappe	Lanceolate	x
KAD14	Burkina Faso	Kadiogo	Sudano-Sahelian zone	A. cruentus	Green	Green and grappe	Lanceolée	x	X
KAD15	Burkina Faso	Kadiogo	Sudano-Sahelian zone	A. cruentus	Green	Green and grappe	Lanceolate	x	X
KAD4	Burkina Faso	Kadiogo	Sudano-Sahelian zone	A. dubius	dark green	branched spike-shaped	Oval	x	X
KAD6	Burkina Faso	Kadiogo	Sudano-Sahelian zone	A. dubius	dark green	branched spike-shaped	Oval	x	X
KAD7	Burkina Faso	Kadiogo	Sudano-Sahelian zone	A. cruentus	Green	green and grappe	Lanceolate	x	X
KAD9	Burkina Faso	Kadiogo	Sudano-Sahelian zone	A. cruentus	Green	green and grappe	Lanceolate	x	X
KOUB	Burkina Faso	Kadiogo	Sudano-Sahelian zone	…	….	…	…	x	X
LOUM1	Burkina Faso	Kadiogo	Sudano-Sahelian zone	…	….	….	….	x	X
LOUM2	Burkina Faso	Kadiogo	Sudano-Sahelian zone	….	…	…	…	x	X
LOUM3	Burkina Faso	Kadiogo	Sudano-Sahelian zone	…	…	..	….	x
KOP2	Burkina Faso	Kouritenga	Sudano-Sahelian zone	A. cruentus	Green	green and grappe	Lanceolate	x
KOP3	Burkina Faso	Kouritenga	Sudano-Sahelian zone	A. cruentus	Green	Green and grappe	Lanceolate	x
DAP	Burkina Faso	Oubritenga	Sudano-Sahelian zone					x	X
ZIN1	Burkina Faso	Oubritenga	Sudano-Sahelian zone	A. cruentus	Green	Green and grappe	Lanceolate	x	X
ZIN10	Burkina Faso	Oubritenga	Sudano-Sahelian zone	A. cruentus	Green	green and grappe	Lanceolate	x	X
ZIN2	Burkina Faso	Oubritenga	Sudano-Sahelian zone	A. cruentus	Green	green and grappe	Lanceolate	x	X
ZIN3	Burkina Faso	Oubritenga	Sudano-Sahelian zone	A. cruentus	Green	green and grappe	Lanceolate	x	X
ZIN5	Burkina Faso	Oubritenga	Sudano-Sahelian zone	A. cruentus	Green	green and grappe	Lanceolate	x	X
ZIN6	Burkina Faso	Oubritenga	Sudano-Sahelian zone	A. cruentus	Green	green and grappe	Lanceolate	x	X
ZIN8	Burkina Faso	Oubritenga	Sudano-Sahelian zone	A. cruentus	Green	green and grappe	Lanceolate	x	X
DID5	Burkina Faso	Sanguié	Sudano-Sahelian zone					x	X
DRI1	Burkina Faso	Séno	Sahelian zone	A. cruentus	Green	Green and grappe	Lanceolate	x	X
DRI2	Burkina Faso	Séno	Sahelian zone	A. cruentus	Green	Green and grappe	Lanceolate	x	X
OHG1	Burkina Faso	Yatenga	Sahelian zone	A. cruentus	Green	green and grappe	Lanceolate	x	X
OHG13	Burkina Faso	Yatenga	Sahelian zone	A. cruentus	Green	Green and grappe	Lanceolate	x	X
OHG2	Burkina Faso	Yatenga	Sahelian zone	A. cruentus	Green	green and grappe	Lanceolate	x	X
OHG3	Burkina Faso	Yatenga	Sahelian zone	A. cruentus	Green	green and grappe	Lanceolate		X
OHG4	Burkina Faso	Yatenga	Sahelian zone	A. cruentus	Green	green and grappe	Lanceolate		X
OHG6	Burkina Faso	Yatenga	Sahelian zone	A. cruentus	Green	green and grappe	Lanceolate	x	X
OHG7	Burkina Faso	Yatenga	Sahelian zone	A. cruentus	Green	green and grappe	Lanceolate	x	X
OHG8	Burkina Faso	Yatenga	Sahelian zone	A. cruentus	Green	green and grappe	Lanceolate	x	X
VEP	Burkina Faso	Yatenga	Sahelian zone	A. hypochondriacus	Green purple	purple and grappe	Lanceolate	x	X
A2004	Wolveg			….	…	light green and grappe	lanceolate	x	X
AC-NL	Wolveg							x	X
MADI	Wolveg					….	lanceolate	x	X
Nguruma	Wolveg			…..	dark green	branched spike-shaped	Oval	x	X
POLI	Wolveg					Green and Corymb	Lanceolate	x	X
SAN13	Burkina Faso	Sanguié	Sudano-Sahelian zone	A. cruentus	Green	green and grappe	Lanceolate	x	X
